# Patterns of siderophore production and utilization at Station ALOHA from the surface to mesopelagic waters

**DOI:** 10.1101/2022.10.04.510528

**Authors:** Randelle M. Bundy, Lauren E. Manck, Daniel J. Repeta, Matthew J. Church, Nicholas J. Hawco, Rene M. Boiteau, Jiwoon Park, Edward F. DeLong, Mak A. Saito

## Abstract

The North Pacific subtropical gyre is a globally important contributor to carbon uptake and an oligotrophic ecosystem primarily limited by nitrogen. The microbial community is also seasonally exposed to low iron due to biological consumption and seasonally variable iron delivery. In this study, we examined changes in iron uptake rates, dissolved siderophore concentrations, and siderophore biosynthesis at Station ALOHA across time (2013-2016) and depth (surface to 500 m) to observe changes in iron acquisition and internal cycling by the microbial community. The genetic potential for siderophore biosynthesis was widespread throughout the upper water column, and biosynthetic gene clusters peaked in spring and summer along with siderophore concentrations, suggesting changes in nutrient delivery, primary production, and carbon export impact iron acquisition over the seasonal cycle. Dissolved iron turnover times, calculated from iron-amended experiments conducted using surface (15 m) and mesopelagic (300 m) waters, ranged from 9-252 days. The shortest average turnover times at both depths were associated with inorganic iron additions (14±9 days) and the longest with iron bound to strong siderophores (148±225 days). Uptake rates of siderophore-bound iron were faster in the mesopelagic waters than in the surface, leading to high Fe:C uptake ratios of heterotrophic bacteria in the upper mesopelagic. The rapid cycling and high demand for Fe at 300 m suggests differences in microbial metabolism and iron acquisition in the mesopelagic compared to surface waters. Together, changes in siderophore production and consumption over the seasonal cycle suggest organic carbon availability impacts iron cycling at Station ALOHA.

**Scientific Significance Statement:** Microbial community production in the subtropical oligotrophic North Pacific is limited by macronutrients such as nitrogen. However, dissolved iron is another important micronutrient that has seasonal inputs from dust and passing eddies, keeping the availability of iron low and episodic. Little attention has been paid to the microbial strategies for dealing with low iron to support primary production in the oligotrophic ocean, or how limited iron availability impacts the processing of sinking particulate organic carbon in this region. In this study, we explore iron cycling including siderophore production and uptake by the microbial community throughout the water column at Station ALOHA to examine how the microbial community adapts and responds to changing iron and carbon availability on seasonal timescales.
