## Supplementary Table 1 for "Patterns of siderophore production and utilization at Station ALOHA from the surface to mesopelagic waters"

### Sheet: Sheet2
Cruise	Date	Depth (m)	Light/Dark	Treatment	Fe uptake 2.0 um (pM)	+/-	Fe Uptake Rate 2.0 um (pmol Fe L-1 day-1)	+/-	Fe uptake 0.2 um (pM)	+/-	Fe Uptake Rate 0.2 um (pmol Fe L-1 day-1)	+/-	Total uptake (pM)	+/-	Total Fe Uptake Rate (pmol Fe L-1 day-1)	AVG Total Fe Uptake Rate (pmol L-1 day-1)	+/-	Turnover Rate (day-1)	Turnover Time (days)	AVG Turnover Time (days)	+/-	AVG Turnover Time (days)	+/-	Heterotrophic Bacteria Abundance (cells L-1)	Fe Uptake Rate per bacterial cell (mol Fe day-1 cell-1)	Fe Uptake Rate per bacterial cell (amol Fe day-1 cell-1)	AVG Fe Uptake Rate per bacterial cell (amol Fe day-1 cell-1)	+/-	Bacterial Carbon Productivity - ALOHA Literature Values (nmol C L-1 day-1)	Fe:C* Bacteria (umol:mol)	AVG Fe:C* Bacteria (umol:mol)	+/-	Fe per cell bacteria (Q, mol cell-1)	Fe:C+ bacteria (umol:mol)	AVG Fe:C+ bacteria (umol:mol)	+/-
HOT278	2015-11-13	15	Dark	Amp	0.98	0.72	1.96	1.44	4.64	0.14	9.28	0.28	5.62	0.86	11.24	55.1831	52.6606	0.01124	88.968	37.1512	32.8574	59.7652	69.0783	618808000	1.8164e-20	0.018164	0.0891765	0.0851001	23	488.696	2399.27	2289.59	9.08198e-21	8.79633	43.1859	41.2118
HOT278	2015-11-14	15	Dark	Amp	2.76	0.08	5.52	0.16	7.46	1.58	14.92	3.16	10.22	1.66	20.44			0.02044	48.9237					618808000	3.30312e-20	0.0330312			23	888.696			1.65156e-20	15.9962
HOT278	2015-11-15	15	Dark	Amp	10.96	2.77	21.92	5.54	18.77	0.14	37.54	0.28	29.73	2.91	59.46			0.05946	16.818					618808000	9.6088e-20	0.096088			23	2585.22			4.8044e-20	46.5329
KM1605	2016-03-26	15	Dark	Amp	32.77	5.62	65.54	11.24	38.84	7.56	77.68	15.12	71.61	13.18	143.22			0.14322	6.98227					618808000	2.31445e-19	0.231445			23	6226.96			1.15722e-19	112.083
KM1605	2016-03-28	15	Dark	Amp	13.4033	4.2384	26.8065	8.4768	7.37457	0.559234	14.7491	1.11847	20.7778	4.79764	41.5557			0.0415557	24.0641					618808000	6.71544e-20	0.0671544			23	1806.77			3.35772e-20	32.5211
HOT278	2015-11-13	15	Light	Amp	0.84	0.19	1.68	0.38	1.47	0.08	2.94	0.16	2.31	0.27	4.62	28.8133	32.1689	0.00462	216.45	97.4552	105.512			614804000
HOT278	2015-11-14	15	Light	Amp	2.98	0.06	5.96	0.12	5.27	0.61	10.54	1.22	8.25	0.67	16.5			0.0165	60.6061					614804000
HOT278	2015-11-15	15	Light	Amp	11.67	4.37	23.34	8.74	20.99	0.01	41.98	0.02	32.66	4.38	65.32			0.06532	15.3092					614804000
HOT278	2015-11-13	15	Dark	DFB	1.59	2.24	3.18	4.48	5.44	7.14	10.88	14.28	7.03	9.38	14.06	8.7343	4.40451	0.01406	71.1238	161.151	127.553	215.174	164.874	617619000	2.27648e-20	0.0227648	0.0141419	0.00713144	23	611.304	379.752	191.501	1.13606e-20	11.0032	6.83539	3.44694
HOT278	2015-11-14	15	Dark	DFB	0.47	0.28	0.94	0.56	0.84	0.3	1.68	0.6	1.31	0.58	2.62			0.00262	381.679					617619000	4.2421e-21	0.0042421			23	113.913			2.11697e-21	2.05039
HOT278	2015-11-15	15	Dark	DFB	2.09	0.75	4.18	1.5	2.84	0.86	5.68	1.72	4.93	1.61	9.86			0.00986	101.42					617619000	1.59645e-20	0.0159645			23	428.696			7.96693e-21	7.71636
KM1605	2016-03-26	15	Dark	DFB	2.84	0.18	5.68	0.36	2.59	0.53	5.18	1.06	5.43	0.71	10.86			0.01086	92.081					617619000	1.75837e-20	0.0175837			23	472.174			8.77494e-21	8.49895
KM1605	2016-03-28	15	Dark	DFB	1.71356	0.147167	3.42713	0.294333	1.42219	0.206033	2.84438	0.412067	3.13575	0.3532	6.27151			0.00627151	159.451					617619000	1.01543e-20	0.0101543			23	272.674			5.06741e-21	4.90803
HOT278	2015-11-13	15	Light	DFB	0.29	0.03	0.58	0.06	0.69	0.08	1.38	0.16	0.98	0.11	1.96	5.24	4.63297	0.00196	510.204	305.213	207.715			612517500
HOT278	2015-11-14	15	Light	DFB	0.45	0.25	0.9	0.5	1.16	0.08	2.32	0.16	1.61	0.33	3.22			0.00322	310.559					612517500
HOT278	2015-11-15	15	Light	DFB	2.45	0.42	4.9	0.84	2.82	0.89	5.64	1.78	5.27	1.31	10.54			0.01054	94.8767					612517500
HOT278	2015-11-13	15	Dark	DFE	0.18	0.25	0.36	0.5	0.25	0.19	0.5	0.38	0.43	0.44	0.86	19.1308	23.4064	0.00086	1162.79	312.462	483.633	252.54	376.212	618707000	1.39e-21	0.00139	0.0309206	0.0378311	23	37.3913	831.773	1017.67	6.94884e-22	0.673029	14.9716	18.3176
HOT278	2015-11-14	15	Dark	DFE	0.7	0.76	1.4	1.52	1.31	1.35	2.62	2.7	2.01	2.11	4.02			0.00402	248.756					618707000	6.49742e-21	0.00649742			23	174.783			3.24818e-21	3.14602
HOT278	2015-11-15	15	Dark	DFE	2.13	1.08	4.26	2.16	3.84	1.21	7.68	2.42	5.97	2.29	11.94			0.01194	83.7521					618707000	1.92983e-20	0.0192983			23	519.13			9.64758e-21	9.34415
KM1605	2016-03-26	15	Dark	DFE	12.91	7.8	25.82	15.6	16.51	1.82	33.02	3.64	29.42	9.62	58.84			0.05884	16.9952					618707000	9.51016e-20	0.0951016			23	2558.26			4.7543e-20	46.0477
KM1605	2016-03-28	15	Dark	DFE	3.70463	0.412067	7.40926	0.824134	6.29232	0.4415	12.5846	0.883	9.99695	0.853567	19.9939			0.0199939	50.0153					618707000	3.23156e-20	0.0323156			23	869.3			1.61552e-20	15.6471
HOT278	2015-11-13	15	Light	DFE	0.16	0.22	0.32	0.44	3.19	2.85	6.38	5.7	3.35	3.07	6.7	7.32667	3.02902	0.0067	149.254	152.669	60.2878			599837000
HOT278	2015-11-14	15	Light	DFE	0.9	0.99	1.8	1.98	1.43	0.8	2.86	1.6	2.33	1.79	4.66			0.00466	214.592					599837000
HOT278	2015-11-15	15	Light	DFE	2.47	0.33	4.94	0.66	2.84	0.75	5.68	1.5	5.31	1.08	10.62			0.01062	94.162					599837000
HOT278	2015-11-13	15	Dark	FeL	6.3	3.82	12.6	7.64	10.87	1.41	21.74	2.82	17.17	5.23	34.34	86.8136	54.8743	0.03434	29.1206	16.0032	9.51705	15.2944	8.84647	619108000	5.54669e-20	0.0554669	0.140224	0.0886345	23	1493.04	3774.5	2385.84	2.77469e-20	26.8742	67.9396	42.9442
HOT278	2015-11-14	15	Dark	FeL	10.04	2.41	20.08	4.82	13.45	7.84	26.9	15.68	23.49	10.25	46.98			0.04698	21.2857					619108000	7.58834e-20	0.0758834			23	2042.61			3.79601e-20	36.7662
HOT278	2015-11-15	15	Dark	FeL	33.75	2.99	67.5	5.98	47.16	5.84	94.32	11.68	80.91	8.83	161.82			0.16182	6.17971					619108000	2.61376e-19	0.261376			23	7035.65			1.30751e-19	126.639
KM1605	2016-03-26	15	Dark	FeL	23.19	3.5	46.38	7	40.07	4.47	80.14	8.94	63.26	7.97	126.52			0.12652	7.90389					619108000	2.04359e-19	0.204359			23	5500.87			1.02229e-19	99.0135
KM1605	2016-03-28	15	Dark	FeL	17.8363	3.03163	35.6727	6.06327	14.3676	0.323767	28.7352	0.647534	32.2039	3.3554	64.4078			0.0644078	15.5261					619108000	1.04033e-19	0.104033			23	2800.34			5.20418e-20	50.405
HOT278	2015-11-13	15	Light	FeL	6.15	1.05	12.3	2.1	15.97	9.14	31.94	18.28	22.12	10.19	44.24	120.8	116.539	0.04424	22.604	14.1132	9.45585			622126000
HOT278	2015-11-14	15	Light	FeL	8.93	6.31	17.86	12.62	22.69	6.17	45.38	12.34	31.62	12.48	63.24			0.06324	15.8128					622126000
HOT278	2015-11-15	15	Light	FeL	38.62	16.36	77.24	32.72	88.84	24.81	177.68	49.62	127.46	41.17	254.92			0.25492	3.9228					622126000
KM1605	2016-03-26	300	Dark	Amp	14.97	3.83	29.94	7.66	5.98	1.18	11.96	2.36	20.95	5.01	41.9	88.3	65.6195	0.0419	23.8663	15.6451	11.6266			84337000	4.96816e-19	0.496816	1.04699	0.778063	0.9	46555.6	98111.1	72910.6	2.48408e-19	240.595	507.03	376.796
KM1605	2016-03-28	300	Dark	Amp	27.29	1.3	54.58	2.6	40.06	1.94	80.12	3.88	67.35	3.24	134.7			0.1347	7.4239					84337000	1.59716e-18	1.59716			0.9	149667			7.98582e-19	773.465
KM1605	2016-03-26	300	Dark	DFB	6.27	8.95	12.54	17.9	1.76	0.06	3.52	0.12	8.03	9.01	16.06	15.34	1.01823	0.01606	62.2665	65.333	4.33665			84352000	1.90393e-19	0.190393	0.181857	0.0120712	0.9	17844.4	17044.4	1131.37	9.52133e-20	92.2186	88.0843	5.84683
KM1605	2016-03-28	300	Dark	DFB	3.52	0.09	7.04	0.18	3.79	1.77	7.58	3.54	7.31	1.86	14.62			0.01462	68.3995					84352000	1.73321e-19	0.173321			0.9	16244.4			8.66761e-20	83.95
KM1605	2016-03-26	300	Dark	DFE	5.36	0.77	10.72	1.54	5.63	2.68	11.26	5.36	10.99	3.45	21.98	38.29	23.0658	0.02198	45.4959	31.9055	19.2198			83218000	2.64126e-19	0.264126	0.460117	0.277173	0.9	24422.2	42544.4	25628.7	1.30311e-19	126.212	219.866	132.447
KM1605	2016-03-28	300	Dark	DFE	6.49	2.8	12.98	5.6	20.81	0.74	41.62	1.48	27.3	3.54	54.6			0.0546	18.315					83218000	6.56108e-19	0.656108			0.9	60666.7			3.23701e-19	313.52
KM1605	2016-03-26	300	Dark	FeL	26.96	18.72	53.92	37.44	16.16	2.74	32.32	5.48	43.12	21.46	86.24	123.75	53.0472	0.08624	11.5955	8.89836	3.8144			84559000	1.01988e-18	1.01988	1.46348	0.627339	0.9	95822.2	137500	58941.3	5.11282e-19	495.201	710.589	304.604
KM1605	2016-03-28	300	Dark	FeL	26.81	1.5	53.62	3	53.82	0.03	107.64	0.06	80.63	1.53	161.26			0.16126	6.20117					84559000	1.90707e-18	1.90707			0.9	179178			9.56045e-19	925.976
																0.701524	FeL
																0.624951	Amp
																0.569381	DFB
																0.499629	DFE
