## Supplementary Table 2 for "Patterns of siderophore production and utilization at Station ALOHA from the surface to mesopelagic waters"

### Sheet: Sheet1
Cruise	Year	Season	Depth	[Total Siderophore] (pM)	Siderophore ID	56Fe-siderophore m/z	Reference
HOE Phor	2013	fall	15	19.9199	-	-	This study
			15	2.5969	-	-	This study
			15	7.84955	-	-	This study
			15	3.01736	-	-	This study
HOT268/KM14-27	2014	winter	15	0.882353	ferrioxamine G	672.278	This study
					ferrioxamine Te1	672.224	This study
					vibrioferrin C	502.052	This study
					piscibactin	507.004	This study
			15	0.699707	vibrioferrin B	504.032	This study
					rhodopetrobactin A	842.315	This study
					alterobactin A	979.286	This study
					piscibactin	507.004	This study
					ferrioxamine Et3	660.205	This study
					ferrioxamine G	672.278	This study
					ferrioxamine Te1	672.224	This study
			15	0.0749841	-	-	This study
			15	0.523741	synechobactin c14	642.293	This study
					rhodopetrobactin A	842.315	This study
			15	0.286291	-	-	This study
			15	0.0357626	-	-	This study
KOK1507	2015	summer	15	2.42945	ferrioxamine E	654.268	Bundy et al. (2018)
					ferrioxamine G	672.278	Bundy et al. (2018)
			75	0.260969	ferrioxamine E	654.268	Bundy et al. (2018)
					ferrioxamine G	672.278	Bundy et al. (2018)
			125	1.6885	ferrioxamine E	654.268	Bundy et al. (2018)
					ferrioxamine G	672.278	Bundy et al. (2018)
			150	0.218633	ferrioxamine E	654.268	Bundy et al. (2018)
					ferrioxamine G	672.278	Bundy et al. (2018)
			200	0.827544	ferrioxamine E	654.268	Bundy et al. (2018)
					ferrioxamine G	672.278	Bundy et al. (2018)
			300	12.2478	amphibactin T	857.383	Bundy et al. (2018)
					amphibactin S	883.399	Bundy et al. (2018)
					amphibactin D	885.415	Bundy et al. (2018)
					amphibactin E	911.43	Bundy et al. (2018)
					amphibactin H	913.446	Bundy et al. (2018)
					amphibactin I	939.462	Bundy et al. (2018)
					amphibactin F	929.441	Bundy et al. (2018)
					ferrioxamine E	654.268	Bundy et al. (2018)
					ferrioxamine G	672.278	Bundy et al. (2018)
			400	3.08908	ferrioxamine E	654.268	Bundy et al. (2018)
					ferrioxamine G	672.278	Bundy et al. (2018)
					amphibactin T	857.383	Bundy et al. (2018)
					amphibactin S	883.399	Bundy et al. (2018)
					amphibactin D	885.415	Bundy et al. (2018)
					amphibactin E	911.43	Bundy et al. (2018)
					amphibactin H	913.446	Bundy et al. (2018)
					amphibactin I	939.462	Bundy et al. (2018)
					amphibactin F	929.441	Bundy et al. (2018)		21.76	2.96599	8.34591	0.360902
Gradients 1	2016	spring	15	0.31	-	-	Park et al. (submitted)		41.451	4.2333	8.07562	0.636565
			150	0.43	-	-	Park et al. (submitted)
			400	0	ferrioxamine G1	672.278	Park et al. (submitted)		47.79	1.34521		0.336309
KM1605	2016	winter	15	0.540532	-	-	This study		67.1469	1.53335		0.309217
			15	0.018075	-	-	This study
			15	0.00741972	-	-	This study
			15	0.389187	ferrioxamine X1	626.236	This study
			50	0	-	-	This study
			75	0.577652	ferrioxamine X1	626.236	This study
			100	0	-	-	This study
			125	0	-	-	This study
			150	2.7118	-	-	This study
			150	0.0160448	-	-	This study
			300	0	-	-	This study
			500	0.0232733	-	-	This study
			850	0.0703235	-	-	This study
Gradients II	2017	spring	15	95.27	-	-	Park et al. (submitted)
			95	12.79	-	-	Park et al. (submitted)
