## Supplementary Table 3 for "Patterns of siderophore production and utilization at Station ALOHA from the surface to mesopelagic waters"

### Sheet: Sheet1
ALOHA Gene Catalog Sequence ID	Pathway Type	Detected in 2015-2016 HOT Dataset	Adenylation Domain Prediction	Gene Prediction	Siderophore Prediction	Species	Genus	Family	Order	Class	Phylum	Domain	Protein Top Hit ID	Top Hit % Identity	Top Hit Score	Top Hit Description
HOT236_1_1000m_rep_c103012_4	NRPS	Yes			Vanchrobactin	Vibrio campbellii	Vibrio	Vibrionaceae	Vibrionales	Gammaproteobacteria	Proteobacteria	Bacteria <prokaryote>	gi|657303329|ref|WP_029388685.1|	100	448	TetR family transcriptional regulator [Vibrio campbellii].
HOT236_1_1000m_rep_c103012_6	NRPS	Yes		fvtE	Vanchrobactin	Vibrio alginolyticus	Vibrio	Vibrionaceae	Vibrionales	Gammaproteobacteria	Proteobacteria	Bacteria <prokaryote>	gi|516432385|ref|WP_017821440.1|	100	563	hypothetical protein [Vibrio alginolyticus].
HOT236_1_1000m_rep_c103012_7	NRPS	No		fvtC	Vanchrobactin	NA	Vibrio	Vibrionaceae	Vibrionales	Gammaproteobacteria	Proteobacteria	Bacteria <prokaryote>	gi|516432386|ref|WP_017821441.1|	99.42	672	MULTISPECIES: hypothetical protein [Vibrio].
HOT236_1_1000m_rep_c103012_8	NRPS	Yes		fvtB	Vanchrobactin	Vibrio alginolyticus	Vibrio	Vibrionaceae	Vibrionales	Gammaproteobacteria	Proteobacteria	Bacteria <prokaryote>	gi|516432387|ref|WP_017821442.1|	99.44	698	iron ABC transporter [Vibrio alginolyticus].
HOT236_1_1000m_rep_c103012_11	NRPS	No		vabB	Vanchrobactin	Vibrio alginolyticus	Vibrio	Vibrionaceae	Vibrionales	Gammaproteobacteria	Proteobacteria	Bacteria <prokaryote>	gi|516432390|ref|WP_017821445.1|	98.98	601	isochorismatase [Vibrio alginolyticus].
HOT236_1_1000m_rep_c103012_12	NRPS	Yes		vabE	Vanchrobactin	Vibrio alginolyticus	Vibrio	Vibrionaceae	Vibrionales	Gammaproteobacteria	Proteobacteria	Bacteria <prokaryote>	gi|516432391|ref|WP_017821446.1|	99.44	1110	2,3-dihydroxybenzoate-AMP ligase [Vibrio alginolyticus].
HOT236_1_1000m_rep_c103012_13	NRPS	No		vabC	Vanchrobactin	NA	Vibrio	Vibrionaceae	Vibrionales	Gammaproteobacteria	Proteobacteria	Bacteria <prokaryote>	gi|516432392|ref|WP_017821447.1|	99.75	798	MULTISPECIES: isochorismate synthase [Vibrio].
HOT236_1_1000m_rep_c103012_14	NRPS	No		vabA	Vanchrobactin	NA	Vibrio	Vibrionaceae	Vibrionales	Gammaproteobacteria	Proteobacteria	Bacteria <prokaryote>	gi|516432393|ref|WP_017821448.1|	100	90.5	MULTISPECIES: 2,3-dihydro-2,3-dihydroxybenzoate dehydrogenase [Vibrio].
HOT236_1_1000m_rep_c103012_15	NRPS	No		vabA	Vanchrobactin	NA	Vibrio	Vibrionaceae	Vibrionales	Gammaproteobacteria	Proteobacteria	Bacteria <prokaryote>	gi|516230352|ref|WP_017634315.1|	98.98	403	MULTISPECIES: 2,3-dihydro-2,3-dihydroxybenzoate dehydrogenase [Vibrio].
HOT236_1_1000m_rep_c103012_16	NRPS	No		vabG	Vanchrobactin	NA	Vibrio	Vibrionaceae	Vibrionales	Gammaproteobacteria	Proteobacteria	Bacteria <prokaryote>	gi|516230351|ref|WP_017634314.1|	99.16	741	MULTISPECIES: hypothetical protein [Vibrio].
HOT236_1_1000m_rep_c103012_17	NRPS	No			Vanchrobactin	NA	Vibrio	Vibrionaceae	Vibrionales	Gammaproteobacteria	Proteobacteria	Bacteria <prokaryote>	gi|639562303|ref|WP_024701449.1|	97.56	85	ATP-binding protein [Vibrio parahaemolyticus].
HOT236_1_1000m_rep_c103012_18	NRPS	Yes			Vanchrobactin	Vibrio parahaemolyticus	Vibrio	Vibrionaceae	Vibrionales	Gammaproteobacteria	Proteobacteria	Bacteria <prokaryote>	gi|639562255|ref|WP_024701448.1|	98.84	525	DEAD/DEAH box helicase [Vibrio parahaemolyticus].
HOT236_1_1000m_rep_c103012_22	NRPS	No			Vanchrobactin	NA	Vibrio	Vibrionaceae	Vibrionales	Gammaproteobacteria	Proteobacteria	Bacteria <prokaryote>	gi|491681066|ref|WP_005537207.1|	99.38	339	MULTISPECIES: GCN5 family acetyltransferase [Vibrio].
HOT236_1_1000m_rep_c103012_23	NRPS	Yes			Vanchrobactin	Vibrio parahaemolyticus	Vibrio	Vibrionaceae	Vibrionales	Gammaproteobacteria	Proteobacteria	Bacteria <prokaryote>	gi|646406459|ref|WP_025523604.1|	58.86	191	hypothetical protein [Vibrio parahaemolyticus].
HOT236_1_1000m_rep_c103073_22	NRPS	Yes	Cys	angR	Anguibactin	Vibrio campbellii	Vibrio	Vibrionaceae	Vibrionales	Gammaproteobacteria	Proteobacteria	Bacteria <prokaryote>	gi|498333368|ref|WP_010647524.1|	97.98	2130	non-ribosomal peptide synthetase [Vibrio campbellii].
HOT236_1_1000m_rep_c103110_5	NRPS	Yes	DX-Ser	vabF	Vanchrobactin	Vibrio alginolyticus	Vibrio	Vibrionaceae	Vibrionales	Gammaproteobacteria	Proteobacteria	Bacteria <prokaryote>	gi|516432384|ref|WP_017821439.1|	99.57	5760	enterobactin synthase [Vibrio alginolyticus].
HOT236_1_1000m_rep_c103110_7	NRPS	Yes		vabH	Vanchrobactin	Vibrio alginolyticus	Vibrio	Vibrionaceae	Vibrionales	Gammaproteobacteria	Proteobacteria	Bacteria <prokaryote>	gi|922029085|ref|WP_053306971.1|	100	938	enterochelin esterase [Vibrio alginolyticus].
HOT236_1_1000m_rep_c103110_11	NRPS	Yes			Vanchrobactin	Vibrio harveyi	Vibrio	Vibrionaceae	Vibrionales	Gammaproteobacteria	Proteobacteria	Bacteria <prokaryote>	gi|915879476|ref|WP_050921700.1|	97.76	539	SAM-dependent methyltransferase [Vibrio harveyi].
HOT236_1_1000m_rep_c103271_2	NRPS	Yes			Piscibactin	Vibrio galatheae	Vibrio	Vibrionaceae	Vibrionales	Gammaproteobacteria	Proteobacteria	Bacteria <prokaryote>	gi|800926460|ref|WP_045955035.1|	95.8	291	transcriptional antiterminator [Vibrio galatheae].
HOT236_1_1000m_rep_c103271_3	NRPS	Yes		frpB	Piscibactin	Photobacterium damselae	Photobacterium	Vibrionaceae	Vibrionales	Gammaproteobacteria	Proteobacteria	Bacteria <prokaryote>	gi|763320944|ref|WP_044179394.1|	96.91	1070	ABC transporter permease [Photobacterium damselae].
HOT236_1_1000m_rep_c103271_4	NRPS	Yes		frpC	Piscibactin	Photobacterium damselae	Photobacterium	Vibrionaceae	Vibrionales	Gammaproteobacteria	Proteobacteria	Bacteria <prokaryote>	gi|763320949|ref|WP_044179399.1|	97.33	1100	ABC transporter ATP-binding protein [Photobacterium damselae].
HOT236_1_1000m_rep_c103271_5	NRPS	Yes		irp5	Piscibactin	Photobacterium damselae	Photobacterium	Vibrionaceae	Vibrionales	Gammaproteobacteria	Proteobacteria	Bacteria <prokaryote>	gi|763320952|ref|WP_044179402.1|	95.49	1060	2,3-dihydroxybenzoate-AMP ligase [Photobacterium damselae].
HOT236_1_1000m_rep_c103271_6	NRPS	No			Piscibactin	Photobacterium damselae	Photobacterium	Vibrionaceae	Vibrionales	Gammaproteobacteria	Proteobacteria	Bacteria <prokaryote>	gi|763320954|ref|WP_044179404.1|	96.35	931	salicylate synthase [Photobacterium damselae].
HOT236_1_1000m_rep_c103271_7	NRPS	No		irp4	Piscibactin	Photobacterium damselae	Photobacterium	Vibrionaceae	Vibrionales	Gammaproteobacteria	Proteobacteria	Bacteria <prokaryote>	gi|763320956|ref|WP_044179406.1|	95.71	474	thioesterase [Photobacterium damselae].
HOT236_1_1000m_rep_c103271_8	NRPS	Yes		irp3	Piscibactin	Photobacterium damselae	Photobacterium	Vibrionaceae	Vibrionales	Gammaproteobacteria	Proteobacteria	Bacteria <prokaryote>	gi|763320962|ref|WP_044179412.1|	98.06	740	reductase [Photobacterium damselae].
HOT236_1_1000m_rep_c103271_9	NRPS	Yes	Mal-Cys	irp1	Piscibactin	Photobacterium damselae	Photobacterium	Vibrionaceae	Vibrionales	Gammaproteobacteria	Proteobacteria	Bacteria <prokaryote>	gi|763320965|ref|WP_044179415.1|	94.27	7850	hybrid non-ribosomal peptide synthase/polyketide synthase [Photobacterium damselae].
HOT236_1_1000m_rep_c103271_10	NRPS	Yes	Cys	irp2	Piscibactin	Photobacterium damselae	Photobacterium	Vibrionaceae	Vibrionales	Gammaproteobacteria	Proteobacteria	Bacteria <prokaryote>	gi|763320968|ref|WP_044179418.1|	95.11	4050	non-ribosomal peptide synthetase [Photobacterium damselae].
HOT236_1_1000m_rep_c103271_11	NRPS	No		irp8	Piscibactin	Photobacterium damselae	Photobacterium	Vibrionaceae	Vibrionales	Gammaproteobacteria	Proteobacteria	Bacteria <prokaryote>	gi|763320972|ref|WP_044179422.1|	94.42	772	MFS transporter [Photobacterium damselae].
HOT236_1_1000m_rep_c103271_12	NRPS	No		frpA	Piscibactin	Photobacterium damselae	Photobacterium	Vibrionaceae	Vibrionales	Gammaproteobacteria	Proteobacteria	Bacteria <prokaryote>	gi|763321325|ref|WP_044179775.1|	96.48	1250	TonB-dependent receptor [Photobacterium damselae].
HOT236_1_1000m_rep_c103271_13	NRPS	No		araC1	Piscibactin	Photobacterium damselae	Photobacterium	Vibrionaceae	Vibrionales	Gammaproteobacteria	Proteobacteria	Bacteria <prokaryote>	gi|763320974|ref|WP_044179424.1|	97.52	659	transcriptional regulator [Photobacterium damselae].
HOT236_1_1000m_rep_c103271_14	NRPS	Yes		araC2	Piscibactin	Photobacterium damselae	Photobacterium	Vibrionaceae	Vibrionales	Gammaproteobacteria	Proteobacteria	Bacteria <prokaryote>	gi|763320976|ref|WP_044179426.1|	98.17	685	AraC family transcriptional regulator [Photobacterium damselae].
HOT236_1_1000m_rep_c103271_16	NRPS	No			Piscibactin	Photobacterium damselae	Photobacterium	Vibrionaceae	Vibrionales	Gammaproteobacteria	Proteobacteria	Bacteria <prokaryote>	gi|763320979|ref|WP_044179429.1|	97.32	308	phospho-2-dehydro-3-deoxyheptonate aldolase [Photobacterium damselae].
HOT236_1_1000m_rep_c110361_2	NRPS	Yes	MeCys	irp2	Piscibactin	Vibrio splendidus	Vibrio	Vibrionaceae	Vibrionales	Gammaproteobacteria	Proteobacteria	Bacteria <prokaryote>	gi|914227715|ref|WP_050543132.1|	98.2	1440	non-ribosomal peptide synthetase [Vibrio splendidus].
HOT236_1_1000m_rep_c110361_3	NRPS	Yes	MeCys	irp2	Piscibactin	Photobacterium swingsii	Photobacterium	Vibrionaceae	Vibrionales	Gammaproteobacteria	Proteobacteria	Bacteria <prokaryote>	gi|890682597|ref|WP_048898390.1|	96.41	2240	non-ribosomal peptide synthetase [Photobacterium swingsii].
HOT234_1_1000m_rep_c121919_1	NRPS	No		entA	Enterobactin	NA	Roseomonas	Acetobacteraceae	Rhodospirillales	Alphaproteobacteria	Proteobacteria	Bacteria <prokaryote>	gi|518292031|ref|WP_019462239.1|	85.42	181	MULTISPECIES: 2,3-dihydro-2,3-dihydroxybenzoate dehydrogenase [Roseomonas].
HOT236_1_0500m_rep_c135121_11	NRPS	No	Ser	entF	(Amphi)Enterobactin	Vibrio campbellii	Vibrio	Vibrionaceae	Vibrionales	Gammaproteobacteria	Proteobacteria	Bacteria <prokaryote>	gi|780060175|ref|WP_045455080.1|	99.47	2730	enterobactin synthase [Vibrio campbellii].
HOT236_1_0500m_rep_c135953_1	NRPS	Yes		pabR	(Pseudo)Alterobactin	Pseudoalteromonas flavipulchra	Pseudoalteromonas	Pseudoalteromonadaceae	Alteromonadales	Gammaproteobacteria	Proteobacteria	Bacteria <prokaryote>	gi|498293524|ref|WP_010607680.1|	47.41	240	ferric iron reductase [Pseudoalteromonas flavipulchra].
HOT236_1_0500m_rep_c135953_2	NRPS	Yes		pabQ	(Pseudo)Alterobactin	Pseudoalteromonas luteoviolacea	Pseudoalteromonas	Pseudoalteromonadaceae	Alteromonadales	Gammaproteobacteria	Proteobacteria	Bacteria <prokaryote>	gi|746583329|ref|WP_039611490.1|	62.89	511	isochorismate synthase [Pseudoalteromonas luteoviolacea].
HOT236_1_0500m_rep_c135953_3	NRPS	No		pabP	(Pseudo)Alterobactin	Pseudoalteromonas sp. R3	Pseudoalteromonas	Pseudoalteromonadaceae	Alteromonadales	Gammaproteobacteria	Proteobacteria	Bacteria <prokaryote>	gi|928990719|ref|WP_054014948.1|	71.48	800	(2,3-dihydroxybenzoyl)adenylate synthase [Pseudoalteromonas sp. R3].
HOT236_1_0500m_rep_c135953_4	NRPS	Yes		pabO	(Pseudo)Alterobactin	Pseudoalteromonas luteoviolacea	Pseudoalteromonas	Pseudoalteromonadaceae	Alteromonadales	Gammaproteobacteria	Proteobacteria	Bacteria <prokaryote>	gi|810880030|ref|WP_046354592.1|	79.72	496	isochorismatase [Pseudoalteromonas luteoviolacea].
HOT236_1_0500m_rep_c135953_5	NRPS	No		pabN	(Pseudo)Alterobactin	Pseudoalteromonas luteoviolacea	Pseudoalteromonas	Pseudoalteromonadaceae	Alteromonadales	Gammaproteobacteria	Proteobacteria	Bacteria <prokaryote>	gi|810880029|ref|WP_046354591.1|	53.61	488	ferric siderophore synthetase subunit F [Pseudoalteromonas luteoviolacea].
HOT236_1_0500m_rep_c135953_6	NRPS	Yes		pabM	(Pseudo)Alterobactin	Pseudoalteromonas luteoviolacea	Pseudoalteromonas	Pseudoalteromonadaceae	Alteromonadales	Gammaproteobacteria	Proteobacteria	Bacteria <prokaryote>	gi|810880028|ref|WP_046354590.1|	66.14	361	2,3-dihydro-2,3-dihydroxybenzoate dehydrogenase [Pseudoalteromonas luteoviolacea].
HOT236_1_0500m_rep_c135953_7	NRPS	Yes	DSer-Gly-X		(Pseudo)Alterobactin	Thalassomonas actiniarum	Thalassomonas	Colwelliaceae	Alteromonadales	Gammaproteobacteria	Proteobacteria	Bacteria <prokaryote>	gi|766748950|ref|WP_044833301.1|	39.99	1450	non-ribosomal peptide synthetase [Thalassomonas actiniarum].
HOT236_1_0500m_rep_c136973_2	NRPS	No			Vibriobactin	Pseudoalteromonas phenolica	Pseudoalteromonas	Pseudoalteromonadaceae	Alteromonadales	Gammaproteobacteria	Proteobacteria	Bacteria <prokaryote>	gi|953557735|ref|WP_058029328.1|	88.82	271	transcriptional regulator [Pseudoalteromonas phenolica].
HOT236_1_0500m_rep_c136973_3	NRPS	Yes			Vibriobactin	Pseudoalteromonas phenolica	Pseudoalteromonas	Pseudoalteromonadaceae	Alteromonadales	Gammaproteobacteria	Proteobacteria	Bacteria <prokaryote>	gi|953557736|ref|WP_058029329.1|	94.62	775	tryptophan 2,3-dioxygenase [Pseudoalteromonas phenolica].
HOT236_1_0500m_rep_c136973_4	NRPS	Yes			Vibriobactin	Pseudoalteromonas phenolica	Pseudoalteromonas	Pseudoalteromonadaceae	Alteromonadales	Gammaproteobacteria	Proteobacteria	Bacteria <prokaryote>	gi|953557737|ref|WP_058029330.1|	89.84	700	class V aminotransferase [Pseudoalteromonas phenolica].
HOT236_1_0500m_rep_c136973_6	NRPS	No			Vibriobactin	Pseudoalteromonas phenolica	Pseudoalteromonas	Pseudoalteromonadaceae	Alteromonadales	Gammaproteobacteria	Proteobacteria	Bacteria <prokaryote>	gi|953557738|ref|WP_058029331.1|	84.1	671	penicillin-binding protein [Pseudoalteromonas phenolica].
HOT236_1_0500m_rep_c136973_10	NRPS	No		vibE	Vibriobactin	Pseudoalteromonas phenolica	Pseudoalteromonas	Pseudoalteromonadaceae	Alteromonadales	Gammaproteobacteria	Proteobacteria	Bacteria <prokaryote>	gi|953557741|ref|WP_058029334.1|	98.55	1140	(2,3-dihydroxybenzoyl)adenylate synthase [Pseudoalteromonas phenolica].
HOT236_1_0500m_rep_c136973_12	NRPS	Yes	X	vibF	Vibriobactin	Pseudoalteromonas phenolica	Pseudoalteromonas	Pseudoalteromonadaceae	Alteromonadales	Gammaproteobacteria	Proteobacteria	Bacteria <prokaryote>	gi|953557743|ref|WP_058029336.1|	97.29	2830	non-ribosomal peptide synthetase [Pseudoalteromonas phenolica].
HOT236_1_0500m_rep_c136973_13	NRPS	Yes		viuB	Vibriobactin	Pseudoalteromonas phenolica	Pseudoalteromonas	Pseudoalteromonadaceae	Alteromonadales	Gammaproteobacteria	Proteobacteria	Bacteria <prokaryote>	gi|953557744|ref|WP_058029337.1|	96.7	557	Vibriobactin utilization protein ViuB [Pseudoalteromonas phenolica].
HOT236_1_0500m_rep_c136973_14	NRPS	Yes		vibA	Vibriobactin	Pseudoalteromonas phenolica	Pseudoalteromonas	Pseudoalteromonadaceae	Alteromonadales	Gammaproteobacteria	Proteobacteria	Bacteria <prokaryote>	gi|953557745|ref|WP_058029338.1|	97.28	511	2,3-dihydro-2,3-dihydroxybenzoate dehydrogenase [Pseudoalteromonas phenolica].
HOT236_1_0500m_rep_c141773_1	NRPS	Yes	DSer-Gly-X		(Pseudo)Alterobactin	Pseudoalteromonas luteoviolacea	Pseudoalteromonas	Pseudoalteromonadaceae	Alteromonadales	Gammaproteobacteria	Proteobacteria	Bacteria <prokaryote>	gi|746583340|ref|WP_039611501.1|	39.85	966	non-ribosomal peptide synthetase [Pseudoalteromonas luteoviolacea].
HOT236_1_0500m_rep_c144846_2	NRPS	Yes			(Pseudo)Alterobactin	NA	Pseudoalteromonas	Pseudoalteromonadaceae	Alteromonadales	Gammaproteobacteria	Proteobacteria	Bacteria <prokaryote>	gi|498051333|ref|WP_010365489.1|	65.87	234	DNA-directed RNA polymerase sigma-70 factor [Pseudoalteromonas citrea].
HOT236_1_0500m_rep_c144846_3	NRPS	No		pabA	(Pseudo)Alterobactin	NA	Pseudoalteromonas	Pseudoalteromonadaceae	Alteromonadales	Gammaproteobacteria	Proteobacteria	Bacteria <prokaryote>	gi|928990733|ref|WP_054014962.1|	86.57	141	MULTISPECIES: antibiotic synthesis protein MbtH [Pseudoalteromonas].
HOT236_1_0500m_rep_c144846_4	NRPS	No			(Pseudo)Alterobactin	Idiomarina sp. H105	Idiomarina	Idiomarinaceae	Alteromonadales	Gammaproteobacteria	Proteobacteria	Bacteria <prokaryote>	gi|968551211|ref|WP_058578666.1|	38.39	186	thioesterase [Idiomarina sp. H105].
HOT236_1_0500m_rep_c144846_5	NRPS	Yes	X		(Pseudo)Alterobactin	Pseudoalteromonas luteoviolacea	Pseudoalteromonas	Pseudoalteromonadaceae	Alteromonadales	Gammaproteobacteria	Proteobacteria	Bacteria <prokaryote>	gi|810880019|ref|WP_046354581.1|	60.96	1110	non-ribosomal peptide synthetase [Pseudoalteromonas luteoviolacea].
HOT236_2_0500m_rep_c147025_1	NRPS	Yes	Asn		(Pseudo)Alterobactin	Pseudoalteromonas piscicida	Pseudoalteromonas	Pseudoalteromonadaceae	Alteromonadales	Gammaproteobacteria	Proteobacteria	Bacteria <prokaryote>	gi|498060243|ref|WP_010374399.1|	40.75	453	non-ribosomal peptide synthetase [Pseudoalteromonas piscicida].
HOT236_2_0500m_rep_c147025_2	NRPS	Yes	DSer-Gly-Gly-X		(Pseudo)Alterobactin	Pseudoalteromonas citrea	Pseudoalteromonas	Pseudoalteromonadaceae	Alteromonadales	Gammaproteobacteria	Proteobacteria	Bacteria <prokaryote>	gi|498051313|ref|WP_010365469.1|	42.9	2870	non-ribosomal peptide synthetase [Pseudoalteromonas citrea].
HOT236_2_0500m_rep_c147623_1	NRPS	No	Ser-X-X		(Pseudo)Alterobactin	Pseudoalteromonas rubra	Pseudoalteromonas	Pseudoalteromonadaceae	Alteromonadales	Gammaproteobacteria	Proteobacteria	Bacteria <prokaryote>	gi|498069695|ref|WP_010383851.1|	38.61	554	non-ribosomal peptide synthetase [Pseudoalteromonas rubra].
HOT236_2_0500m_rep_c147672_3	NRPS	Yes			(Pseudo)Alterobactin	Pseudoalteromonas luteoviolacea	Pseudoalteromonas	Pseudoalteromonadaceae	Alteromonadales	Gammaproteobacteria	Proteobacteria	Bacteria <prokaryote>	gi|746583699|ref|WP_039611860.1|	45.1	480	hypothetical protein [Pseudoalteromonas luteoviolacea].
HOT236_2_0500m_rep_c147672_6	NRPS	Yes		pabC	(Pseudo)Alterobactin	Pseudoalteromonas piscicida	Pseudoalteromonas	Pseudoalteromonadaceae	Alteromonadales	Gammaproteobacteria	Proteobacteria	Bacteria <prokaryote>	gi|498060237|ref|WP_010374393.1|	57.72	1680	beta-ketoacyl synthase [Pseudoalteromonas piscicida].
HOT236_2_0500m_rep_c147672_7	NRPS	Yes	X		(Pseudo)Alterobactin	Pseudoalteromonas luteoviolacea	Pseudoalteromonas	Pseudoalteromonadaceae	Alteromonadales	Gammaproteobacteria	Proteobacteria	Bacteria <prokaryote>	gi|810880019|ref|WP_046354581.1|	56.38	1650	non-ribosomal peptide synthetase [Pseudoalteromonas luteoviolacea].
HOT236_1_0500m_rep_c152677_2	NRPS	No	Asp		(Pseudo)Alterobactin	Pseudoalteromonas piscicida	Pseudoalteromonas	Pseudoalteromonadaceae	Alteromonadales	Gammaproteobacteria	Proteobacteria	Bacteria <prokaryote>	gi|498060249|ref|WP_010374405.1|	55.12	1120	non-ribosomal peptide synthetase [Pseudoalteromonas piscicida].
HOT236_2_0500m_rep_c160069_2	NRPS	No	Cys-Cys	irp1	Piscibactin	Vibrio splendidus	Vibrio	Vibrionaceae	Vibrionales	Gammaproteobacteria	Proteobacteria	Bacteria <prokaryote>	gi|490875536|ref|WP_004737535.1|	99.61	1570	non-ribosomal peptide synthetase [Vibrio splendidus].
HOT236_2_0770m_rep_c165115_1	NRPS	Yes			(Amphi)Enterobactin	Vibrio campbellii	Vibrio	Vibrionaceae	Vibrionales	Gammaproteobacteria	Proteobacteria	Bacteria <prokaryote>	gi|498335076|ref|WP_010649232.1|	100	496	transglycosylase [Vibrio campbellii].
HOT236_2_0770m_rep_c165115_2	NRPS	Yes		entA	(Amphi)Enterobactin	Vibrio campbellii	Vibrio	Vibrionaceae	Vibrionales	Gammaproteobacteria	Proteobacteria	Bacteria <prokaryote>	gi|915847649|ref|WP_050905409.1|	98.86	539	2,3-dihydro-2,3-dihydroxybenzoate dehydrogenase [Vibrio campbellii].
HOT236_2_0770m_rep_c165115_3	NRPS	Yes			(Amphi)Enterobactin	Vibrio campbellii	Vibrio	Vibrionaceae	Vibrionales	Gammaproteobacteria	Proteobacteria	Bacteria <prokaryote>	gi|491673806|ref|WP_005529948.1|	99.73	764	hypothetical protein [Vibrio campbellii].
HOT236_2_0770m_rep_c165115_4	NRPS	Yes		entC	(Amphi)Enterobactin	NA	Vibrio	Vibrionaceae	Vibrionales	Gammaproteobacteria	Proteobacteria	Bacteria <prokaryote>	gi|657303479|ref|WP_029388835.1|	100	833	isochorismate synthase [Vibrio campbellii]
HOT236_2_0770m_rep_c165115_5	NRPS	Yes		entE	(Amphi)Enterobactin	Vibrio campbellii	Vibrio	Vibrionaceae	Vibrionales	Gammaproteobacteria	Proteobacteria	Bacteria <prokaryote>	gi|498335068|ref|WP_010649224.1|	99.63	1110	2,3-dihydroxybenzoate-AMP ligase [Vibrio campbellii].
HOT236_2_0770m_rep_c165115_6	NRPS	Yes		entB	(Amphi)Enterobactin	Vibrio campbellii	Vibrio	Vibrionaceae	Vibrionales	Gammaproteobacteria	Proteobacteria	Bacteria <prokaryote>	gi|491673800|ref|WP_005529942.1|	100	616	isochorismatase [Vibrio campbellii].
HOT236_2_0770m_rep_c165115_9	NRPS	Yes			(Amphi)Enterobactin	Vibrio campbellii	Vibrio	Vibrionaceae	Vibrionales	Gammaproteobacteria	Proteobacteria	Bacteria <prokaryote>	gi|156973698|ref|YP_001444605.1|	99.68	651	hypothetical protein VIBHAR_01402 [Vibrio campbellii ATCC BAA-1116].
HOT236_2_0770m_rep_c165115_10	NRPS	Yes		entD	(Amphi)Enterobactin	Vibrio campbellii	Vibrio	Vibrionaceae	Vibrionales	Gammaproteobacteria	Proteobacteria	Bacteria <prokaryote>	gi|2176019418|ref|WP_233967207.1|	99.19	508	4'-phosphopantetheinyl transferase superfamily protein [Vibrio campbellii].
HOT236_2_0770m_rep_c165115_11	NRPS	Yes			(Amphi)Enterobactin	Vibrio campbellii	Vibrio	Vibrionaceae	Vibrionales	Gammaproteobacteria	Proteobacteria	Bacteria <prokaryote>	gi|780060159|ref|WP_045455072.1|	99.23	1350	colicin I receptor [Vibrio campbellii].
HOT232_1_0200m_rep_c1617998_1	NRPS	No		mxcC	Myxochelin	Hahella chejuensis	Hahella	Hahellaceae	Oceanospirillales	Gammaproteobacteria	Proteobacteria	Bacteria <prokaryote>	gi|499719530|ref|WP_011400264.1|	59.09	80.6	2,3-dihydro-2,3-dihydroxybenzoate dehydrogenase [Hahella chejuensis].
HOT232_1_0770m_c994_1	NIS	Yes			Thalassosamide	Thalassospira xiamenensis	Thalassospira	Rhodospirillaceae	Rhodospirillales	Alphaproteobacteria	Proteobacteria	Bacteria <prokaryote>	gi|494150866|ref|WP_007090611.1|	94.95	447	siderophore-iron reductase FhuF [Thalassospira xiamenensis].
HOT232_1_0770m_c994_2	NIS	Yes			Thalassosamide	Thalassospira xiamenensis	Thalassospira	Rhodospirillaceae	Rhodospirillales	Alphaproteobacteria	Proteobacteria	Bacteria <prokaryote>	gi|494150867|ref|WP_007090612.1|	98.42	1150	ABC transporter ATP-binding protein [Thalassospira xiamenensis].
HOT236_1_1000m_c3764_1	NIS	No		pvsC	Vibrioferrin	Vibrio caribbeanicus	Vibrio	Vibrionaceae	Vibrionales	Gammaproteobacteria	Proteobacteria	Bacteria <prokaryote>	gi|497289090|ref|WP_009603307.1|	98.7	313	type VI secretion protein [Vibrio caribbeanicus].
HOT236_1_1000m_c3764_2	NIS	Yes		pvsE	Vibrioferrin	Vibrio caribbeanicus	Vibrio	Vibrionaceae	Vibrionales	Gammaproteobacteria	Proteobacteria	Bacteria <prokaryote>	gi|497289089|ref|WP_009603306.1|	98.77	852	diaminopimelate decarboxylase [Vibrio caribbeanicus].
HOT236_1_1000m_c3764_3	NIS	Yes		pvsD	Vibrioferrin	Vibrio caribbeanicus	Vibrio	Vibrionaceae	Vibrionales	Gammaproteobacteria	Proteobacteria	Bacteria <prokaryote>	gi|497289088|ref|WP_009603305.1|	99.14	248	aconitase [Vibrio caribbeanicus].
HOT225_1_1000m_c7398_1	NIS	No			Petrobactin	NA	NA	NA	Alteromonadales	Gammaproteobacteria	Proteobacteria	Bacteria <prokaryote>	gi|898331785|ref|WP_049586311.1|	99.59	496	MULTISPECIES: transposase [Alteromonadales].
HOT225_1_1000m_c7398_2	NIS	No		asbA	Petrobactin	NA	NA	NA	Alteromonadales	Gammaproteobacteria	Proteobacteria	Bacteria <prokaryote>	gi|898331718|ref|WP_049586310.1|	99.72	701	short-chain oxidoreductase [Alteromonas macleodii]
HOT236_1_1000m_rep_c109258_1	NIS	No		pvsC	Vibrioferrin	Vibrio splendidus	Vibrio	Vibrionaceae	Vibrionales	Gammaproteobacteria	Proteobacteria	Bacteria <prokaryote>	gi|490875830|ref|WP_004737828.1|	99	824	MFS transporter [Vibrio splendidus].
HOT236_1_1000m_rep_c109258_2	NIS	No		pvsB	Vibrioferrin	Vibrio splendidus	Vibrio	Vibrionaceae	Vibrionales	Gammaproteobacteria	Proteobacteria	Bacteria <prokaryote>	gi|490875831|ref|WP_004737829.1|	94.69	1200	Vibrioferrin biosynthesis protein PvsB [Vibrio splendidus].
HOT236_1_1000m_rep_c109258_3	NIS	Yes		pvsA	Vibrioferrin	Vibrio splendidus	Vibrio	Vibrionaceae	Vibrionales	Gammaproteobacteria	Proteobacteria	Bacteria <prokaryote>	gi|490875832|ref|WP_004737830.1|	97.77	812	carboxylate--amine ligase [Vibrio splendidus].
HOT236_2_0500m_rep_c168464_3	NIS	Yes		pvsD	Vibrioferrin	Vibrio splendidus	Vibrio	Vibrionaceae	Vibrionales	Gammaproteobacteria	Proteobacteria	Bacteria <prokaryote>	gi|490875829|ref|WP_004737827.1|	96.14	1260	aconitase [Vibrio splendidus].
HOT236_2_0500m_rep_c168464_5	NIS	Yes		pvsC	Vibrioferrin	Vibrio splendidus	Vibrio	Vibrionaceae	Vibrionales	Gammaproteobacteria	Proteobacteria	Bacteria <prokaryote>	gi|490875827|ref|WP_004737825.1|	96.51	669	membrane protein [Vibrio splendidus].
HOT236_2_0500m_rep_c212309_4	NIS	No		pvsB	Vibrioferrin	Vibrio splendidus	Vibrio	Vibrionaceae	Vibrionales	Gammaproteobacteria	Proteobacteria	Bacteria <prokaryote>	gi|490875831|ref|WP_004737829.1|	99.69	676	Vibrioferrin biosynthesis protein PvsB [Vibrio splendidus].
HOT225_1_1000m_rep_c65177_1	NIS	No		desD	Desferrioxamine	NA	Pseudoalteromonas	Pseudoalteromonadaceae	Alteromonadales	Gammaproteobacteria	Proteobacteria	Bacteria <prokaryote>	gi|940687635|ref|WP_055021286.1|	100	638	hypothetical protein [Pseudoalteromonas sp. P1-26].
HOT236_1_1000m_c417_1	NIS	Yes		iucC	Aerobactin	Vibrio tasmaniensis	Vibrio	Vibrionaceae	Vibrionales	Gammaproteobacteria	Proteobacteria	Bacteria <prokaryote>	gi|515673803|ref|WP_017106403.1|	98.81	1190	aerobactin siderophore biosynthesis protein IucC [Vibrio tasmaniensis].
HOT236_2_0500m_rep_c157873_1	NIS	No		asbA	Petrobactin	Alteromonas macleodii	Alteromonas	Alteromonadaceae	Alteromonadales	Gammaproteobacteria	Proteobacteria	Bacteria <prokaryote>	gi|898331718|ref|WP_049586310.1|	100	1300	short-chain oxidoreductase [Alteromonas macleodii].
HOT233_1_1000m_c1064_2	NIS	Yes		pvsB	Vibrioferrin	Vibrio splendidus	Vibrio	Vibrionaceae	Vibrionales	Gammaproteobacteria	Proteobacteria	Bacteria <prokaryote>	gi|490875831|ref|WP_004737829.1|	99.17	1260	Vibrioferrin biosynthesis protein PvsB [Vibrio splendidus].
HOT238_1_1000m_rep_c61641_1	NIS	Yes		pvsD	Vibrioferrin	Vibrio fortis	Vibrio	Vibrionaceae	Vibrionales	Gammaproteobacteria	Proteobacteria	Bacteria <prokaryote>	gi|695367063|ref|WP_032550986.1|	98.41	622	aconitase [Vibrio fortis].
HOT236_1_1000m_rep_c142591_1	NIS	Yes		asbA	Petrobactin	Photobacterium angustum	Photobacterium	Vibrionaceae	Vibrionales	Gammaproteobacteria	Proteobacteria	Bacteria <prokaryote>	gi|770630637|ref|WP_045127678.1|	99.36	651	siderophore biosynthesis protein [Photobacterium angustum].
HOT236_2_0500m_rep_c147457_1	NIS	Yes		iucC	Aerobactin	Vibrio sp. J2-4	Vibrio	Vibrionaceae	Vibrionales	Gammaproteobacteria	Proteobacteria	Bacteria <prokaryote>	gi|914656190|ref|WP_050647375.1|	96.48	469	IucA/IucC family protein [Vibrio sp. J2-4].
HOT236_2_0770m_c95352_1	NIS	No		pvsD	Vibrioferrin	Vibrio chagasii	Vibrio	Vibrionaceae	Vibrionales	Gammaproteobacteria	Proteobacteria	Bacteria <prokaryote>	gi|1880937645|ref|WP_181143957.1|	98.33	356	siderophore biosynthesis protein PvsD [Vibrio chagasii]
HOT236_1_1000m_c40600_1	NIS	Yes		iucA	Aerobactin	NA	Vibrio	Vibrionaceae	Vibrionales	Gammaproteobacteria	Proteobacteria	Bacteria <prokaryote>	gi|493936045|ref|WP_006880411.1|	98.07	435	aerobactin siderophore biosynthesis protein IucA [Vibrio brasiliensis].
HOT236_1_1000m_c15677_1	NIS	Yes		asbB	Petrobactin	NA	Photobacterium	Vibrionaceae	Vibrionales	Gammaproteobacteria	Proteobacteria	Bacteria <prokaryote>	gi|769951064|ref|WP_045084319.1|	99.03	436	MULTISPECIES: short-chain isoprenyl diphosphate synthase [Photobacterium].
HOT236_2_0770m_c1236158_1	NIS	No		desD	Desferrioxamine	Pseudoalteromonas sp. P1-9	Pseudoalteromonas	Pseudoalteromonadaceae	Alteromonadales	Gammaproteobacteria	Proteobacteria	Bacteria <prokaryote>	gi|940383083|ref|WP_054977856.1|	96.35	277	hypothetical protein [Pseudoalteromonas sp. P1-9].
HOT236_2_0500m_rep_c212927_1	NIS	No		pvsB	Vibrioferrin	Vibrio chagasii	Vibrio	Vibrionaceae	Vibrionales	Gammaproteobacteria	Proteobacteria	Bacteria <prokaryote>	gi|1648512706|ref|WP_137406750.1|	97.11	545	siderophore biosynthesis protein PsvB [Vibrio chagasii]
HOT232_1_0770m_c35423_1	NIS	No			Thalassosamide	Thalassospira lucentensis	Thalassospira	Thalassospiraceae	Rhodospirillales	Alphaproteobacteria	Proteobacteria	Bacteria <prokaryote>	gi|1177735256|ref|WP_082824727.1|	100	308	IucA/IucC family siderophore biosynthesis protein [Thalassospira lucentensis].
HOT236_1_1000m_c9046_1	NIS	Yes		pvsB	Vibrioferrin	Vibrio caribbeanicus	Vibrio	Vibrionaceae	Vibrionales	Gammaproteobacteria	Proteobacteria	Bacteria <prokaryote>	gi|497289086|ref|WP_009603303.1|	100	333	Vibrioferrin biosynthesis protein PvsB [Vibrio caribbeanicus].
